# Lineages of embryonic stem cells show non-Markovian state transitions

**DOI:** 10.1101/2020.11.23.372268

**Authors:** Tee Udomlumleart, Sofia Hu, Salil Garg

## Abstract

Pluripotent embryonic stem cells (ESCs) contain the ability to constitute the cell types of the adult vertebrate through a series of developmental state transitions. In culture, ESCs reversibly transition between states in a manner previously described as stochastic. However, whether ESCs retain memory of their previous states or transition in a memoryless (Markovian) process remains relatively unknown. Here we show lineages of ESCs do not exhibit the Markovian property: their previous states and kin relations influence future choices. In a subset of lineages, related ESCs remain likely to occupy the same state weeks after labeling. Unexpectedly, the distribution of lineages across states away from the equilibrium point predicted by a Markov model remains consistent over time, suggesting a conservation of informational entropy in this system. Additionally, some lineages appear highly dynamic in their ability to switch states but do not dominate the culture, suggesting that state switching is a separable property from growth. Together, these data suggest ESC state transitions are a proscribed process governed by additional variables.
