## Supplemental Table 1 for "Lineages of embryonic stem cells show non-Markovian state transitions"

### Sheet: Motif analysis
Type	State History	Conditional Probability (Day 0, Day 6, Day 12, Day 18, Day 24)	Total Probability	Number of Lineages
0	(1, 1, 1, 1, 1)	[0.907421875, 0.9151958674128282, 0.8363123236124177, 0.8548931383577053, 0.8842105263157894]	0.525	1344
1	(1, 1, 1, 1, 2)	[0.907421875, 0.9151958674128282, 0.8363123236124177, 0.8548931383577053, 0.06315789473684211]	0.0375	96
2	(1, 1, 1, 1, 3)	[0.907421875, 0.9151958674128282, 0.8363123236124177, 0.8548931383577053, 0.05263157894736842]	0.03125	80
3	(1, 1, 1, 2, 1)	[0.907421875, 0.9151958674128282, 0.8363123236124177, 0.09111361079865017, 0.6172839506172839]	0.0390625	100
4	(1, 1, 1, 2, 2)	[0.907421875, 0.9151958674128282, 0.8363123236124177, 0.09111361079865017, 0.21604938271604937]	0.0136719	35
5	(1, 1, 1, 2, 3)	[0.907421875, 0.9151958674128282, 0.8363123236124177, 0.09111361079865017, 0.16666666666666666]	0.0105469	27
6	(1, 1, 1, 3, 1)	[0.907421875, 0.9151958674128282, 0.8363123236124177, 0.05399325084364454, 0.71875]	0.0269531	69
7	(1, 1, 1, 3, 2)	[0.907421875, 0.9151958674128282, 0.8363123236124177, 0.05399325084364454, 0.125]	0.0046875	12
8	(1, 1, 1, 3, 3)	[0.907421875, 0.9151958674128282, 0.8363123236124177, 0.05399325084364454, 0.15625]	0.00585938	15
9	(1, 1, 2, 1, 1)	[0.907421875, 0.9151958674128282, 0.08513640639698965, 0.6961325966850829, 0.7142857142857143]	0.0351562	90
10	(1, 1, 2, 1, 2)	[0.907421875, 0.9151958674128282, 0.08513640639698965, 0.6961325966850829, 0.1349206349206349]	0.00664062	17
11	(1, 1, 2, 1, 3)	[0.907421875, 0.9151958674128282, 0.08513640639698965, 0.6961325966850829, 0.15079365079365079]	0.00742187	19
12	(1, 1, 2, 2, 1)	[0.907421875, 0.9151958674128282, 0.08513640639698965, 0.20994475138121546, 0.5526315789473685]	0.00820313	21
13	(1, 1, 2, 2, 2)	[0.907421875, 0.9151958674128282, 0.08513640639698965, 0.20994475138121546, 0.18421052631578946]	0.00273437	7
14	(1, 1, 2, 2, 3)	[0.907421875, 0.9151958674128282, 0.08513640639698965, 0.20994475138121546, 0.2631578947368421]	0.00390625	10
15	(1, 1, 2, 3, 1)	[0.907421875, 0.9151958674128282, 0.08513640639698965, 0.09392265193370165, 0.7647058823529411]	0.00507813	13
16	(1, 1, 2, 3, 2)	[0.907421875, 0.9151958674128282, 0.08513640639698965, 0.09392265193370165, 0.17647058823529413]	0.00117187	3
17	(1, 1, 2, 3, 3)	[0.907421875, 0.9151958674128282, 0.08513640639698965, 0.09392265193370165, 0.058823529411764705]	0.000390625	1
18	(1, 1, 3, 1, 1)	[0.907421875, 0.9151958674128282, 0.07855126999059266, 0.6526946107784432, 0.6788990825688074]	0.0289063	74
19	(1, 1, 3, 1, 2)	[0.907421875, 0.9151958674128282, 0.07855126999059266, 0.6526946107784432, 0.10091743119266056]	0.00429688	11
20	(1, 1, 3, 1, 3)	[0.907421875, 0.9151958674128282, 0.07855126999059266, 0.6526946107784432, 0.22018348623853212]	0.009375	24
21	(1, 1, 3, 2, 1)	[0.907421875, 0.9151958674128282, 0.07855126999059266, 0.17365269461077845, 0.6551724137931034]	0.00742187	19
22	(1, 1, 3, 2, 2)	[0.907421875, 0.9151958674128282, 0.07855126999059266, 0.17365269461077845, 0.27586206896551724]	0.003125	8
23	(1, 1, 3, 2, 3)	[0.907421875, 0.9151958674128282, 0.07855126999059266, 0.17365269461077845, 0.06896551724137931]	0.00078125	2
24	(1, 1, 3, 3, 1)	[0.907421875, 0.9151958674128282, 0.07855126999059266, 0.17365269461077845, 0.5517241379310345]	0.00625	16
25	(1, 1, 3, 3, 2)	[0.907421875, 0.9151958674128282, 0.07855126999059266, 0.17365269461077845, 0.1724137931034483]	0.00195312	5
26	(1, 1, 3, 3, 3)	[0.907421875, 0.9151958674128282, 0.07855126999059266, 0.17365269461077845, 0.27586206896551724]	0.003125	8
27	(1, 2, 1, 1, 1)	[0.907421875, 0.050365906155832973, 0.5128205128205128, 0.6166666666666667, 0.7567567567567568]	0.0109375	28
28	(1, 2, 1, 1, 2)	[0.907421875, 0.050365906155832973, 0.5128205128205128, 0.6166666666666667, 0.13513513513513514]	0.00195312	5
29	(1, 2, 1, 1, 3)	[0.907421875, 0.050365906155832973, 0.5128205128205128, 0.6166666666666667, 0.10810810810810811]	0.0015625	4
30	(1, 2, 1, 2, 1)	[0.907421875, 0.050365906155832973, 0.5128205128205128, 0.31666666666666665, 0.5789473684210527]	0.00429688	11
31	(1, 2, 1, 2, 2)	[0.907421875, 0.050365906155832973, 0.5128205128205128, 0.31666666666666665, 0.15789473684210525]	0.00117187	3
32	(1, 2, 1, 2, 3)	[0.907421875, 0.050365906155832973, 0.5128205128205128, 0.31666666666666665, 0.2631578947368421]	0.00195312	5
33	(1, 2, 1, 3, 1)	[0.907421875, 0.050365906155832973, 0.5128205128205128, 0.06666666666666667, 0.25]	0.000390625	1
34	(1, 2, 1, 3, 2)	[0.907421875, 0.050365906155832973, 0.5128205128205128, 0.06666666666666667, 0.0]	0	0
35	(1, 2, 1, 3, 3)	[0.907421875, 0.050365906155832973, 0.5128205128205128, 0.06666666666666667, 0.75]	0.00117187	3
36	(1, 2, 2, 1, 1)	[0.907421875, 0.050365906155832973, 0.36752136752136755, 0.3953488372093023, 0.47058823529411764]	0.003125	8
37	(1, 2, 2, 1, 2)	[0.907421875, 0.050365906155832973, 0.36752136752136755, 0.3953488372093023, 0.4117647058823529]	0.00273437	7
38	(1, 2, 2, 1, 3)	[0.907421875, 0.050365906155832973, 0.36752136752136755, 0.3953488372093023, 0.11764705882352941]	0.00078125	2
39	(1, 2, 2, 2, 1)	[0.907421875, 0.050365906155832973, 0.36752136752136755, 0.5348837209302325, 0.17391304347826086]	0.0015625	4
40	(1, 2, 2, 2, 2)	[0.907421875, 0.050365906155832973, 0.36752136752136755, 0.5348837209302325, 0.8260869565217391]	0.00742187	19
41	(1, 2, 2, 2, 3)	[0.907421875, 0.050365906155832973, 0.36752136752136755, 0.5348837209302325, 0.0]	0	0
42	(1, 2, 2, 3, 1)	[0.907421875, 0.050365906155832973, 0.36752136752136755, 0.06976744186046512, 0.0]	0	0
43	(1, 2, 2, 3, 2)	[0.907421875, 0.050365906155832973, 0.36752136752136755, 0.06976744186046512, 0.6666666666666666]	0.00078125	2
44	(1, 2, 2, 3, 3)	[0.907421875, 0.050365906155832973, 0.36752136752136755, 0.06976744186046512, 0.3333333333333333]	0.000390625	1
45	(1, 2, 3, 1, 1)	[0.907421875, 0.050365906155832973, 0.11965811965811966, 0.5, 0.8571428571428571]	0.00234375	6
46	(1, 2, 3, 1, 2)	[0.907421875, 0.050365906155832973, 0.11965811965811966, 0.5, 0.0]	0	0
47	(1, 2, 3, 1, 3)	[0.907421875, 0.050365906155832973, 0.11965811965811966, 0.5, 0.14285714285714285]	0.000390625	1
48	(1, 2, 3, 2, 1)	[0.907421875, 0.050365906155832973, 0.11965811965811966, 0.21428571428571427, 0.0]	0	0
49	(1, 2, 3, 2, 2)	[0.907421875, 0.050365906155832973, 0.11965811965811966, 0.21428571428571427, 0.6666666666666666]	0.00078125	2
50	(1, 2, 3, 2, 3)	[0.907421875, 0.050365906155832973, 0.11965811965811966, 0.21428571428571427, 0.3333333333333333]	0.000390625	1
51	(1, 2, 3, 3, 1)	[0.907421875, 0.050365906155832973, 0.11965811965811966, 0.2857142857142857, 1.0]	0.0015625	4
52	(1, 2, 3, 3, 2)	[0.907421875, 0.050365906155832973, 0.11965811965811966, 0.2857142857142857, 0.0]	0	0
53	(1, 2, 3, 3, 3)	[0.907421875, 0.050365906155832973, 0.11965811965811966, 0.2857142857142857, 0.0]	0	0
54	(1, 3, 1, 1, 1)	[0.907421875, 0.034438226431338786, 0.575, 0.7391304347826086, 0.5882352941176471]	0.0078125	20
55	(1, 3, 1, 1, 2)	[0.907421875, 0.034438226431338786, 0.575, 0.7391304347826086, 0.20588235294117646]	0.00273437	7
56	(1, 3, 1, 1, 3)	[0.907421875, 0.034438226431338786, 0.575, 0.7391304347826086, 0.20588235294117646]	0.00273437	7
57	(1, 3, 1, 2, 1)	[0.907421875, 0.034438226431338786, 0.575, 0.17391304347826086, 0.375]	0.00117187	3
58	(1, 3, 1, 2, 2)	[0.907421875, 0.034438226431338786, 0.575, 0.17391304347826086, 0.5]	0.0015625	4
59	(1, 3, 1, 2, 3)	[0.907421875, 0.034438226431338786, 0.575, 0.17391304347826086, 0.125]	0.000390625	1
60	(1, 3, 1, 3, 1)	[0.907421875, 0.034438226431338786, 0.575, 0.08695652173913043, 0.75]	0.00117187	3
61	(1, 3, 1, 3, 2)	[0.907421875, 0.034438226431338786, 0.575, 0.08695652173913043, 0.0]	0	0
62	(1, 3, 1, 3, 3)	[0.907421875, 0.034438226431338786, 0.575, 0.08695652173913043, 0.25]	0.000390625	1
63	(1, 3, 2, 1, 1)	[0.907421875, 0.034438226431338786, 0.2625, 0.42857142857142855, 0.7777777777777778]	0.00273437	7
64	(1, 3, 2, 1, 2)	[0.907421875, 0.034438226431338786, 0.2625, 0.42857142857142855, 0.2222222222222222]	0.00078125	2
65	(1, 3, 2, 1, 3)	[0.907421875, 0.034438226431338786, 0.2625, 0.42857142857142855, 0.0]	0	0
66	(1, 3, 2, 2, 1)	[0.907421875, 0.034438226431338786, 0.2625, 0.47619047619047616, 0.7]	0.00273437	7
67	(1, 3, 2, 2, 2)	[0.907421875, 0.034438226431338786, 0.2625, 0.47619047619047616, 0.3]	0.00117187	3
68	(1, 3, 2, 2, 3)	[0.907421875, 0.034438226431338786, 0.2625, 0.47619047619047616, 0.0]	0	0
69	(1, 3, 2, 3, 1)	[0.907421875, 0.034438226431338786, 0.2625, 0.09523809523809523, 1.0]	0.00078125	2
70	(1, 3, 2, 3, 2)	[0.907421875, 0.034438226431338786, 0.2625, 0.09523809523809523, 0.0]	0	0
71	(1, 3, 2, 3, 3)	[0.907421875, 0.034438226431338786, 0.2625, 0.09523809523809523, 0.0]	0	0
72	(1, 3, 3, 1, 1)	[0.907421875, 0.034438226431338786, 0.1625, 0.5384615384615384, 0.8571428571428571]	0.00234375	6
73	(1, 3, 3, 1, 2)	[0.907421875, 0.034438226431338786, 0.1625, 0.5384615384615384, 0.0]	0	0
74	(1, 3, 3, 1, 3)	[0.907421875, 0.034438226431338786, 0.1625, 0.5384615384615384, 0.14285714285714285]	0.000390625	1
75	(1, 3, 3, 2, 1)	[0.907421875, 0.034438226431338786, 0.1625, 0.23076923076923078, 0.6666666666666666]	0.00078125	2
76	(1, 3, 3, 2, 2)	[0.907421875, 0.034438226431338786, 0.1625, 0.23076923076923078, 0.0]	0	0
77	(1, 3, 3, 2, 3)	[0.907421875, 0.034438226431338786, 0.1625, 0.23076923076923078, 0.3333333333333333]	0.000390625	1
78	(1, 3, 3, 3, 1)	[0.907421875, 0.034438226431338786, 0.1625, 0.23076923076923078, 1.0]	0.00117187	3
79	(1, 3, 3, 3, 2)	[0.907421875, 0.034438226431338786, 0.1625, 0.23076923076923078, 0.0]	0	0
80	(1, 3, 3, 3, 3)	[0.907421875, 0.034438226431338786, 0.1625, 0.23076923076923078, 0.0]	0	0
81	(2, 1, 1, 1, 1)	[0.03359375, 0.37209302325581395, 0.5625, 0.7222222222222222, 0.6153846153846154]	0.003125	8
82	(2, 1, 1, 1, 2)	[0.03359375, 0.37209302325581395, 0.5625, 0.7222222222222222, 0.15384615384615385]	0.00078125	2
83	(2, 1, 1, 1, 3)	[0.03359375, 0.37209302325581395, 0.5625, 0.7222222222222222, 0.23076923076923078]	0.00117187	3
84	(2, 1, 1, 2, 1)	[0.03359375, 0.37209302325581395, 0.5625, 0.1111111111111111, 0.5]	0.000390625	1
85	(2, 1, 1, 2, 2)	[0.03359375, 0.37209302325581395, 0.5625, 0.1111111111111111, 0.0]	0	0
86	(2, 1, 1, 2, 3)	[0.03359375, 0.37209302325581395, 0.5625, 0.1111111111111111, 0.5]	0.000390625	1
87	(2, 1, 1, 3, 1)	[0.03359375, 0.37209302325581395, 0.5625, 0.16666666666666666, 0.3333333333333333]	0.000390625	1
88	(2, 1, 1, 3, 2)	[0.03359375, 0.37209302325581395, 0.5625, 0.16666666666666666, 0.0]	0	0
89	(2, 1, 1, 3, 3)	[0.03359375, 0.37209302325581395, 0.5625, 0.16666666666666666, 0.6666666666666666]	0.00078125	2
90	(2, 1, 2, 1, 1)	[0.03359375, 0.37209302325581395, 0.3125, 0.4, 0.5]	0.00078125	2
91	(2, 1, 2, 1, 2)	[0.03359375, 0.37209302325581395, 0.3125, 0.4, 0.5]	0.00078125	2
92	(2, 1, 2, 1, 3)	[0.03359375, 0.37209302325581395, 0.3125, 0.4, 0.0]	0	0
93	(2, 1, 2, 2, 1)	[0.03359375, 0.37209302325581395, 0.3125, 0.5, 1.0]	0.00195312	5
94	(2, 1, 2, 2, 2)	[0.03359375, 0.37209302325581395, 0.3125, 0.5, 0.0]	0	0
95	(2, 1, 2, 2, 3)	[0.03359375, 0.37209302325581395, 0.3125, 0.5, 0.0]	0	0
96	(2, 1, 2, 3, 1)	[0.03359375, 0.37209302325581395, 0.3125, 0.1, 0.0]	0	0
97	(2, 1, 2, 3, 2)	[0.03359375, 0.37209302325581395, 0.3125, 0.1, 1.0]	0.000390625	1
98	(2, 1, 2, 3, 3)	[0.03359375, 0.37209302325581395, 0.3125, 0.1, 0.0]	0	0
99	(2, 1, 3, 1, 1)	[0.03359375, 0.37209302325581395, 0.125, 0.75, 0.3333333333333333]	0.000390625	1
100	(2, 1, 3, 1, 2)	[0.03359375, 0.37209302325581395, 0.125, 0.75, 0.3333333333333333]	0.000390625	1
101	(2, 1, 3, 1, 3)	[0.03359375, 0.37209302325581395, 0.125, 0.75, 0.3333333333333333]	0.000390625	1
102	(2, 1, 3, 2, 1)	[0.03359375, 0.37209302325581395, 0.125, 0.25, 0.0]	0	0
103	(2, 1, 3, 2, 2)	[0.03359375, 0.37209302325581395, 0.125, 0.25, 0.0]	0	0
104	(2, 1, 3, 2, 3)	[0.03359375, 0.37209302325581395, 0.125, 0.25, 1.0]	0.000390625	1
105	(2, 1, 3, 3, 1)	[0.03359375, 0.37209302325581395, 0.125, 0.0, 0]	0	0
106	(2, 1, 3, 3, 2)	[0.03359375, 0.37209302325581395, 0.125, 0.0, 0]	0	0
107	(2, 1, 3, 3, 3)	[0.03359375, 0.37209302325581395, 0.125, 0.0, 0]	0	0
108	(2, 2, 1, 1, 1)	[0.03359375, 0.5697674418604651, 0.16326530612244897, 0.75, 0.5]	0.00117187	3
109	(2, 2, 1, 1, 2)	[0.03359375, 0.5697674418604651, 0.16326530612244897, 0.75, 0.3333333333333333]	0.00078125	2
110	(2, 2, 1, 1, 3)	[0.03359375, 0.5697674418604651, 0.16326530612244897, 0.75, 0.16666666666666666]	0.000390625	1
111	(2, 2, 1, 2, 1)	[0.03359375, 0.5697674418604651, 0.16326530612244897, 0.125, 0.0]	0	0
112	(2, 2, 1, 2, 2)	[0.03359375, 0.5697674418604651, 0.16326530612244897, 0.125, 0.0]	0	0
113	(2, 2, 1, 2, 3)	[0.03359375, 0.5697674418604651, 0.16326530612244897, 0.125, 1.0]	0.000390625	1
114	(2, 2, 1, 3, 1)	[0.03359375, 0.5697674418604651, 0.16326530612244897, 0.125, 0.0]	0	0
115	(2, 2, 1, 3, 2)	[0.03359375, 0.5697674418604651, 0.16326530612244897, 0.125, 1.0]	0.000390625	1
116	(2, 2, 1, 3, 3)	[0.03359375, 0.5697674418604651, 0.16326530612244897, 0.125, 0.0]	0	0
117	(2, 2, 2, 1, 1)	[0.03359375, 0.5697674418604651, 0.7755102040816326, 0.02631578947368421, 1.0]	0.000390625	1
118	(2, 2, 2, 1, 2)	[0.03359375, 0.5697674418604651, 0.7755102040816326, 0.02631578947368421, 0.0]	0	0
119	(2, 2, 2, 1, 3)	[0.03359375, 0.5697674418604651, 0.7755102040816326, 0.02631578947368421, 0.0]	0	0
120	(2, 2, 2, 2, 1)	[0.03359375, 0.5697674418604651, 0.7755102040816326, 0.9210526315789473, 0.2]	0.00273437	7
121	(2, 2, 2, 2, 2)	[0.03359375, 0.5697674418604651, 0.7755102040816326, 0.9210526315789473, 0.8]	0.0109375	28
122	(2, 2, 2, 2, 3)	[0.03359375, 0.5697674418604651, 0.7755102040816326, 0.9210526315789473, 0.0]	0	0
123	(2, 2, 2, 3, 1)	[0.03359375, 0.5697674418604651, 0.7755102040816326, 0.05263157894736842, 0.0]	0	0
124	(2, 2, 2, 3, 2)	[0.03359375, 0.5697674418604651, 0.7755102040816326, 0.05263157894736842, 1.0]	0.00078125	2
125	(2, 2, 2, 3, 3)	[0.03359375, 0.5697674418604651, 0.7755102040816326, 0.05263157894736842, 0.0]	0	0
126	(2, 2, 3, 1, 1)	[0.03359375, 0.5697674418604651, 0.061224489795918366, 0.6666666666666666, 0.5]	0.000390625	1
127	(2, 2, 3, 1, 2)	[0.03359375, 0.5697674418604651, 0.061224489795918366, 0.6666666666666666, 0.0]	0	0
128	(2, 2, 3, 1, 3)	[0.03359375, 0.5697674418604651, 0.061224489795918366, 0.6666666666666666, 0.5]	0.000390625	1
129	(2, 2, 3, 2, 1)	[0.03359375, 0.5697674418604651, 0.061224489795918366, 0.0, 0]	0	0
130	(2, 2, 3, 2, 2)	[0.03359375, 0.5697674418604651, 0.061224489795918366, 0.0, 0]	0	0
131	(2, 2, 3, 2, 3)	[0.03359375, 0.5697674418604651, 0.061224489795918366, 0.0, 0]	0	0
132	(2, 2, 3, 3, 1)	[0.03359375, 0.5697674418604651, 0.061224489795918366, 0.3333333333333333, 0.0]	0	0
133	(2, 2, 3, 3, 2)	[0.03359375, 0.5697674418604651, 0.061224489795918366, 0.3333333333333333, 1.0]	0.000390625	1
134	(2, 2, 3, 3, 3)	[0.03359375, 0.5697674418604651, 0.061224489795918366, 0.3333333333333333, 0.0]	0	0
135	(2, 3, 1, 1, 1)	[0.03359375, 0.05813953488372093, 0.8, 1.0, 0.5]	0.00078125	2
136	(2, 3, 1, 1, 2)	[0.03359375, 0.05813953488372093, 0.8, 1.0, 0.25]	0.000390625	1
137	(2, 3, 1, 1, 3)	[0.03359375, 0.05813953488372093, 0.8, 1.0, 0.25]	0.000390625	1
138	(2, 3, 1, 2, 1)	[0.03359375, 0.05813953488372093, 0.8, 0.0, 0]	0	0
139	(2, 3, 1, 2, 2)	[0.03359375, 0.05813953488372093, 0.8, 0.0, 0]	0	0
140	(2, 3, 1, 2, 3)	[0.03359375, 0.05813953488372093, 0.8, 0.0, 0]	0	0
141	(2, 3, 1, 3, 1)	[0.03359375, 0.05813953488372093, 0.8, 0.0, 0]	0	0
142	(2, 3, 1, 3, 2)	[0.03359375, 0.05813953488372093, 0.8, 0.0, 0]	0	0
143	(2, 3, 1, 3, 3)	[0.03359375, 0.05813953488372093, 0.8, 0.0, 0]	0	0
144	(2, 3, 2, 1, 1)	[0.03359375, 0.05813953488372093, 0.2, 1.0, 1.0]	0.000390625	1
145	(2, 3, 2, 1, 2)	[0.03359375, 0.05813953488372093, 0.2, 1.0, 0.0]	0	0
146	(2, 3, 2, 1, 3)	[0.03359375, 0.05813953488372093, 0.2, 1.0, 0.0]	0	0
147	(2, 3, 2, 2, 1)	[0.03359375, 0.05813953488372093, 0.2, 0.0, 0]	0	0
148	(2, 3, 2, 2, 2)	[0.03359375, 0.05813953488372093, 0.2, 0.0, 0]	0	0
149	(2, 3, 2, 2, 3)	[0.03359375, 0.05813953488372093, 0.2, 0.0, 0]	0	0
150	(2, 3, 2, 3, 1)	[0.03359375, 0.05813953488372093, 0.2, 0.0, 0]	0	0
151	(2, 3, 2, 3, 2)	[0.03359375, 0.05813953488372093, 0.2, 0.0, 0]	0	0
152	(2, 3, 2, 3, 3)	[0.03359375, 0.05813953488372093, 0.2, 0.0, 0]	0	0
153	(2, 3, 3, 1, 1)	[0.03359375, 0.05813953488372093, 0.0, 0, 0]	0	0
154	(2, 3, 3, 1, 2)	[0.03359375, 0.05813953488372093, 0.0, 0, 0]	0	0
155	(2, 3, 3, 1, 3)	[0.03359375, 0.05813953488372093, 0.0, 0, 0]	0	0
156	(2, 3, 3, 2, 1)	[0.03359375, 0.05813953488372093, 0.0, 0, 0]	0	0
157	(2, 3, 3, 2, 2)	[0.03359375, 0.05813953488372093, 0.0, 0, 0]	0	0
158	(2, 3, 3, 2, 3)	[0.03359375, 0.05813953488372093, 0.0, 0, 0]	0	0
159	(2, 3, 3, 3, 1)	[0.03359375, 0.05813953488372093, 0.0, 0, 0]	0	0
160	(2, 3, 3, 3, 2)	[0.03359375, 0.05813953488372093, 0.0, 0, 0]	0	0
161	(2, 3, 3, 3, 3)	[0.03359375, 0.05813953488372093, 0.0, 0, 0]	0	0
162	(3, 1, 1, 1, 1)	[0.058984375, 0.6423841059602649, 0.6701030927835051, 0.6, 0.6410256410256411]	0.00976562	25
163	(3, 1, 1, 1, 2)	[0.058984375, 0.6423841059602649, 0.6701030927835051, 0.6, 0.20512820512820512]	0.003125	8
164	(3, 1, 1, 1, 3)	[0.058984375, 0.6423841059602649, 0.6701030927835051, 0.6, 0.15384615384615385]	0.00234375	6
165	(3, 1, 1, 2, 1)	[0.058984375, 0.6423841059602649, 0.6701030927835051, 0.3076923076923077, 0.5]	0.00390625	10
166	(3, 1, 1, 2, 2)	[0.058984375, 0.6423841059602649, 0.6701030927835051, 0.3076923076923077, 0.45]	0.00351563	9
167	(3, 1, 1, 2, 3)	[0.058984375, 0.6423841059602649, 0.6701030927835051, 0.3076923076923077, 0.05]	0.000390625	1
168	(3, 1, 1, 3, 1)	[0.058984375, 0.6423841059602649, 0.6701030927835051, 0.09230769230769231, 0.6666666666666666]	0.0015625	4
169	(3, 1, 1, 3, 2)	[0.058984375, 0.6423841059602649, 0.6701030927835051, 0.09230769230769231, 0.0]	0	0
170	(3, 1, 1, 3, 3)	[0.058984375, 0.6423841059602649, 0.6701030927835051, 0.09230769230769231, 0.3333333333333333]	0.00078125	2
171	(3, 1, 2, 1, 1)	[0.058984375, 0.6423841059602649, 0.18556701030927836, 0.7222222222222222, 0.6923076923076923]	0.00351563	9
172	(3, 1, 2, 1, 2)	[0.058984375, 0.6423841059602649, 0.18556701030927836, 0.7222222222222222, 0.07692307692307693]	0.000390625	1
173	(3, 1, 2, 1, 3)	[0.058984375, 0.6423841059602649, 0.18556701030927836, 0.7222222222222222, 0.23076923076923078]	0.00117187	3
174	(3, 1, 2, 2, 1)	[0.058984375, 0.6423841059602649, 0.18556701030927836, 0.16666666666666666, 0.6666666666666666]	0.00078125	2
175	(3, 1, 2, 2, 2)	[0.058984375, 0.6423841059602649, 0.18556701030927836, 0.16666666666666666, 0.3333333333333333]	0.000390625	1
176	(3, 1, 2, 2, 3)	[0.058984375, 0.6423841059602649, 0.18556701030927836, 0.16666666666666666, 0.0]	0	0
177	(3, 1, 2, 3, 1)	[0.058984375, 0.6423841059602649, 0.18556701030927836, 0.1111111111111111, 0.5]	0.000390625	1
178	(3, 1, 2, 3, 2)	[0.058984375, 0.6423841059602649, 0.18556701030927836, 0.1111111111111111, 0.5]	0.000390625	1
179	(3, 1, 2, 3, 3)	[0.058984375, 0.6423841059602649, 0.18556701030927836, 0.1111111111111111, 0.0]	0	0
180	(3, 1, 3, 1, 1)	[0.058984375, 0.6423841059602649, 0.14432989690721648, 0.5714285714285714, 0.875]	0.00273437	7
181	(3, 1, 3, 1, 2)	[0.058984375, 0.6423841059602649, 0.14432989690721648, 0.5714285714285714, 0.125]	0.000390625	1
182	(3, 1, 3, 1, 3)	[0.058984375, 0.6423841059602649, 0.14432989690721648, 0.5714285714285714, 0.0]	0	0
183	(3, 1, 3, 2, 1)	[0.058984375, 0.6423841059602649, 0.14432989690721648, 0.21428571428571427, 0.6666666666666666]	0.00078125	2
184	(3, 1, 3, 2, 2)	[0.058984375, 0.6423841059602649, 0.14432989690721648, 0.21428571428571427, 0.0]	0	0
185	(3, 1, 3, 2, 3)	[0.058984375, 0.6423841059602649, 0.14432989690721648, 0.21428571428571427, 0.3333333333333333]	0.000390625	1
186	(3, 1, 3, 3, 1)	[0.058984375, 0.6423841059602649, 0.14432989690721648, 0.21428571428571427, 0.6666666666666666]	0.00078125	2
187	(3, 1, 3, 3, 2)	[0.058984375, 0.6423841059602649, 0.14432989690721648, 0.21428571428571427, 0.0]	0	0
188	(3, 1, 3, 3, 3)	[0.058984375, 0.6423841059602649, 0.14432989690721648, 0.21428571428571427, 0.3333333333333333]	0.000390625	1
189	(3, 2, 1, 1, 1)	[0.058984375, 0.17218543046357615, 0.5, 0.38461538461538464, 0.8]	0.0015625	4
190	(3, 2, 1, 1, 2)	[0.058984375, 0.17218543046357615, 0.5, 0.38461538461538464, 0.2]	0.000390625	1
191	(3, 2, 1, 1, 3)	[0.058984375, 0.17218543046357615, 0.5, 0.38461538461538464, 0.0]	0	0
192	(3, 2, 1, 2, 1)	[0.058984375, 0.17218543046357615, 0.5, 0.3076923076923077, 0.25]	0.000390625	1
193	(3, 2, 1, 2, 2)	[0.058984375, 0.17218543046357615, 0.5, 0.3076923076923077, 0.75]	0.00117187	3
194	(3, 2, 1, 2, 3)	[0.058984375, 0.17218543046357615, 0.5, 0.3076923076923077, 0.0]	0	0
195	(3, 2, 1, 3, 1)	[0.058984375, 0.17218543046357615, 0.5, 0.3076923076923077, 0.25]	0.000390625	1
196	(3, 2, 1, 3, 2)	[0.058984375, 0.17218543046357615, 0.5, 0.3076923076923077, 0.5]	0.00078125	2
197	(3, 2, 1, 3, 3)	[0.058984375, 0.17218543046357615, 0.5, 0.3076923076923077, 0.25]	0.000390625	1
198	(3, 2, 2, 1, 1)	[0.058984375, 0.17218543046357615, 0.4230769230769231, 0.45454545454545453, 0.4]	0.00078125	2
199	(3, 2, 2, 1, 2)	[0.058984375, 0.17218543046357615, 0.4230769230769231, 0.45454545454545453, 0.6]	0.00117187	3
200	(3, 2, 2, 1, 3)	[0.058984375, 0.17218543046357615, 0.4230769230769231, 0.45454545454545453, 0.0]	0	0
201	(3, 2, 2, 2, 1)	[0.058984375, 0.17218543046357615, 0.4230769230769231, 0.45454545454545453, 0.0]	0	0
202	(3, 2, 2, 2, 2)	[0.058984375, 0.17218543046357615, 0.4230769230769231, 0.45454545454545453, 1.0]	0.00195312	5
203	(3, 2, 2, 2, 3)	[0.058984375, 0.17218543046357615, 0.4230769230769231, 0.45454545454545453, 0.0]	0	0
204	(3, 2, 2, 3, 1)	[0.058984375, 0.17218543046357615, 0.4230769230769231, 0.09090909090909091, 0.0]	0	0
205	(3, 2, 2, 3, 2)	[0.058984375, 0.17218543046357615, 0.4230769230769231, 0.09090909090909091, 1.0]	0.000390625	1
206	(3, 2, 2, 3, 3)	[0.058984375, 0.17218543046357615, 0.4230769230769231, 0.09090909090909091, 0.0]	0	0
207	(3, 2, 3, 1, 1)	[0.058984375, 0.17218543046357615, 0.07692307692307693, 1.0, 1.0]	0.00078125	2
208	(3, 2, 3, 1, 2)	[0.058984375, 0.17218543046357615, 0.07692307692307693, 1.0, 0.0]	0	0
209	(3, 2, 3, 1, 3)	[0.058984375, 0.17218543046357615, 0.07692307692307693, 1.0, 0.0]	0	0
210	(3, 2, 3, 2, 1)	[0.058984375, 0.17218543046357615, 0.07692307692307693, 0.0, 0]	0	0
211	(3, 2, 3, 2, 2)	[0.058984375, 0.17218543046357615, 0.07692307692307693, 0.0, 0]	0	0
212	(3, 2, 3, 2, 3)	[0.058984375, 0.17218543046357615, 0.07692307692307693, 0.0, 0]	0	0
213	(3, 2, 3, 3, 1)	[0.058984375, 0.17218543046357615, 0.07692307692307693, 0.0, 0]	0	0
214	(3, 2, 3, 3, 2)	[0.058984375, 0.17218543046357615, 0.07692307692307693, 0.0, 0]	0	0
215	(3, 2, 3, 3, 3)	[0.058984375, 0.17218543046357615, 0.07692307692307693, 0.0, 0]	0	0
216	(3, 3, 1, 1, 1)	[0.058984375, 0.18543046357615894, 0.35714285714285715, 0.5, 0.6]	0.00117187	3
217	(3, 3, 1, 1, 2)	[0.058984375, 0.18543046357615894, 0.35714285714285715, 0.5, 0.4]	0.00078125	2
218	(3, 3, 1, 1, 3)	[0.058984375, 0.18543046357615894, 0.35714285714285715, 0.5, 0.0]	0	0
219	(3, 3, 1, 2, 1)	[0.058984375, 0.18543046357615894, 0.35714285714285715, 0.2, 0.5]	0.000390625	1
220	(3, 3, 1, 2, 2)	[0.058984375, 0.18543046357615894, 0.35714285714285715, 0.2, 0.5]	0.000390625	1
221	(3, 3, 1, 2, 3)	[0.058984375, 0.18543046357615894, 0.35714285714285715, 0.2, 0.0]	0	0
222	(3, 3, 1, 3, 1)	[0.058984375, 0.18543046357615894, 0.35714285714285715, 0.3, 0.0]	0	0
223	(3, 3, 1, 3, 2)	[0.058984375, 0.18543046357615894, 0.35714285714285715, 0.3, 0.3333333333333333]	0.000390625	1
224	(3, 3, 1, 3, 3)	[0.058984375, 0.18543046357615894, 0.35714285714285715, 0.3, 0.6666666666666666]	0.00078125	2
225	(3, 3, 2, 1, 1)	[0.058984375, 0.18543046357615894, 0.32142857142857145, 0.7777777777777778, 0.7142857142857143]	0.00195312	5
226	(3, 3, 2, 1, 2)	[0.058984375, 0.18543046357615894, 0.32142857142857145, 0.7777777777777778, 0.0]	0	0
227	(3, 3, 2, 1, 3)	[0.058984375, 0.18543046357615894, 0.32142857142857145, 0.7777777777777778, 0.2857142857142857]	0.00078125	2
228	(3, 3, 2, 2, 1)	[0.058984375, 0.18543046357615894, 0.32142857142857145, 0.2222222222222222, 0.5]	0.000390625	1
229	(3, 3, 2, 2, 2)	[0.058984375, 0.18543046357615894, 0.32142857142857145, 0.2222222222222222, 0.5]	0.000390625	1
230	(3, 3, 2, 2, 3)	[0.058984375, 0.18543046357615894, 0.32142857142857145, 0.2222222222222222, 0.0]	0	0
231	(3, 3, 2, 3, 1)	[0.058984375, 0.18543046357615894, 0.32142857142857145, 0.0, 0]	0	0
232	(3, 3, 2, 3, 2)	[0.058984375, 0.18543046357615894, 0.32142857142857145, 0.0, 0]	0	0
233	(3, 3, 2, 3, 3)	[0.058984375, 0.18543046357615894, 0.32142857142857145, 0.0, 0]	0	0
234	(3, 3, 3, 1, 1)	[0.058984375, 0.18543046357615894, 0.32142857142857145, 0.2222222222222222, 1.0]	0.00078125	2
235	(3, 3, 3, 1, 2)	[0.058984375, 0.18543046357615894, 0.32142857142857145, 0.2222222222222222, 0.0]	0	0
236	(3, 3, 3, 1, 3)	[0.058984375, 0.18543046357615894, 0.32142857142857145, 0.2222222222222222, 0.0]	0	0
237	(3, 3, 3, 2, 1)	[0.058984375, 0.18543046357615894, 0.32142857142857145, 0.3333333333333333, 1.0]	0.00117187	3
238	(3, 3, 3, 2, 2)	[0.058984375, 0.18543046357615894, 0.32142857142857145, 0.3333333333333333, 0.0]	0	0
239	(3, 3, 3, 2, 3)	[0.058984375, 0.18543046357615894, 0.32142857142857145, 0.3333333333333333, 0.0]	0	0
240	(3, 3, 3, 3, 1)	[0.058984375, 0.18543046357615894, 0.32142857142857145, 0.4444444444444444, 0.25]	0.000390625	1
241	(3, 3, 3, 3, 2)	[0.058984375, 0.18543046357615894, 0.32142857142857145, 0.4444444444444444, 0.75]	0.00117187	3
242	(3, 3, 3, 3, 3)	[0.058984375, 0.18543046357615894, 0.32142857142857145, 0.4444444444444444, 0.0]	0	0

### Sheet: Fisher exact test
State History (d0, d6, d12, d18)	Number in each State on Day 24:
State History	State 1	State 2	State 3		Bonferroni corrected alpha-value	0.0002907
(1, 1, 1, 1)	1344	96	80
(1, 1, 2, 1)	90	17	19		Number of comparison	172
p-value	1.75e-06
State History	State 1	State 2	State 3
(1, 1, 1, 1)	1344	96	80
(1, 1, 3, 1)	74	11	24
p-value	5.73e-09
State History	State 1	State 2	State 3
(1, 1, 1, 1)	1344	96	80
(1, 2, 1, 1)	28	5	4
p-value	0.0416127
State History	State 1	State 2	State 3
(1, 1, 1, 1)	1344	96	80
(1, 2, 2, 1)	8	7	2
p-value	2.39e-05
State History	State 1	State 2	State 3
(1, 1, 1, 1)	1344	96	80
(1, 3, 1, 1)	26	7	8
p-value	5.79e-05
State History	State 1	State 2	State 3
(1, 1, 1, 1)	1344	96	80
(1, 3, 3, 1)	13	2	1
p-value	0.342454
State History	State 1	State 2	State 3
(1, 1, 1, 1)	1344	96	80
(2, 1, 1, 1)	8	2	3
p-value	0.0109652
State History	State 1	State 2	State 3
(1, 1, 1, 1)	1344	96	80
(2, 1, 3, 1)	3	3	1
p-value	0.00322347
State History	State 1	State 2	State 3
(1, 1, 1, 1)	1344	96	80
(2, 2, 1, 1)	3	2	1
p-value	0.0242702
State History	State 1	State 2	State 3
(1, 1, 1, 1)	1344	96	80
(2, 3, 1, 1)	4	1	2
p-value	0.0249875
State History	State 1	State 2	State 3
(1, 1, 1, 1)	1344	96	80
(3, 1, 1, 1)	26	8	6
p-value	0.00021366
State History	State 1	State 2	State 3
(1, 1, 1, 1)	1344	96	80
(3, 1, 2, 1)	9	1	3
p-value	0.0270527
State History	State 1	State 2	State 3
(1, 1, 1, 1)	1344	96	80
(3, 3, 2, 1)	23	7	2
p-value	0.00682343
State History	State 1	State 2	State 3
(1, 1, 2, 1)	90	17	19
(1, 1, 3, 1)	74	11	24
p-value	0.327396
State History	State 1	State 2	State 3
(1, 1, 2, 1)	90	17	19
(1, 2, 1, 1)	28	5	4
p-value	0.872168
State History	State 1	State 2	State 3
(1, 1, 2, 1)	90	17	19
(1, 2, 2, 1)	8	7	2
p-value	0.0217751
State History	State 1	State 2	State 3
(1, 1, 2, 1)	90	17	19
(1, 3, 1, 1)	26	7	8
p-value	0.595564
State History	State 1	State 2	State 3
(1, 1, 2, 1)	90	17	19
(1, 3, 3, 1)	13	2	1
p-value	0.698146
State History	State 1	State 2	State 3
(1, 1, 2, 1)	90	17	19
(2, 1, 1, 1)	8	2	3
p-value	0.586456
State History	State 1	State 2	State 3
(1, 1, 2, 1)	90	17	19
(2, 1, 3, 1)	3	3	1
p-value	0.083324
State History	State 1	State 2	State 3
(1, 1, 2, 1)	90	17	19
(2, 2, 1, 1)	3	2	1
p-value	0.172004
State History	State 1	State 2	State 3
(1, 1, 2, 1)	90	17	19
(2, 3, 1, 1)	4	1	2
p-value	0.577941
State History	State 1	State 2	State 3
(1, 1, 2, 1)	90	17	19
(3, 1, 1, 1)	26	8	6
p-value	0.592294
State History	State 1	State 2	State 3
(1, 1, 2, 1)	90	17	19
(3, 1, 2, 1)	9	1	3
p-value	0.649266
State History	State 1	State 2	State 3
(1, 1, 2, 1)	90	17	19
(3, 3, 2, 1)	23	7	2
p-value	0.276692
State History	State 1	State 2	State 3
(1, 1, 3, 1)	74	11	24
(1, 2, 1, 1)	28	5	4
p-value	0.292255
State History	State 1	State 2	State 3
(1, 1, 3, 1)	74	11	24
(1, 2, 2, 1)	8	7	2
p-value	0.00642658
State History	State 1	State 2	State 3
(1, 1, 3, 1)	74	11	24
(1, 3, 1, 1)	26	7	8
p-value	0.505405
State History	State 1	State 2	State 3
(1, 1, 3, 1)	74	11	24
(1, 3, 3, 1)	13	2	1
p-value	0.333411
State History	State 1	State 2	State 3
(1, 1, 3, 1)	74	11	24
(2, 1, 1, 1)	8	2	3
p-value	0.809667
State History	State 1	State 2	State 3
(1, 1, 3, 1)	74	11	24
(2, 1, 3, 1)	3	3	1
p-value	0.068259
State History	State 1	State 2	State 3
(1, 1, 3, 1)	74	11	24
(2, 2, 1, 1)	3	2	1
p-value	0.187122
State History	State 1	State 2	State 3
(1, 1, 3, 1)	74	11	24
(2, 3, 1, 1)	4	1	2
p-value	0.568368
State History	State 1	State 2	State 3
(1, 1, 3, 1)	74	11	24
(3, 1, 1, 1)	26	8	6
p-value	0.23785
State History	State 1	State 2	State 3
(1, 1, 3, 1)	74	11	24
(3, 1, 2, 1)	9	1	3
p-value	1
State History	State 1	State 2	State 3
(1, 1, 3, 1)	74	11	24
(3, 3, 2, 1)	23	7	2
p-value	0.0487481
State History	State 1	State 2	State 3
(1, 2, 1, 1)	28	5	4
(1, 2, 2, 1)	8	7	2
p-value	0.0517431
State History	State 1	State 2	State 3
(1, 2, 1, 1)	28	5	4
(1, 3, 1, 1)	26	7	8
p-value	0.538454
State History	State 1	State 2	State 3
(1, 2, 1, 1)	28	5	4
(1, 3, 3, 1)	13	2	1
p-value	1
State History	State 1	State 2	State 3
(1, 2, 1, 1)	28	5	4
(2, 1, 1, 1)	8	2	3
p-value	0.459456
State History	State 1	State 2	State 3
(1, 2, 1, 1)	28	5	4
(2, 1, 3, 1)	3	3	1
p-value	0.10913
State History	State 1	State 2	State 3
(1, 2, 1, 1)	28	5	4
(2, 2, 1, 1)	3	2	1
p-value	0.255755
State History	State 1	State 2	State 3
(1, 2, 1, 1)	28	5	4
(2, 3, 1, 1)	4	1	2
p-value	0.439212
State History	State 1	State 2	State 3
(1, 2, 1, 1)	28	5	4
(3, 1, 1, 1)	26	8	6
p-value	0.678541
State History	State 1	State 2	State 3
(1, 2, 1, 1)	28	5	4
(3, 1, 2, 1)	9	1	3
p-value	0.561628
State History	State 1	State 2	State 3
(1, 2, 1, 1)	28	5	4
(3, 3, 2, 1)	23	7	2
p-value	0.612094
State History	State 1	State 2	State 3
(1, 2, 2, 1)	8	7	2
(1, 3, 1, 1)	26	7	8
p-value	0.157559
State History	State 1	State 2	State 3
(1, 2, 2, 1)	8	7	2
(1, 3, 3, 1)	13	2	1
p-value	0.113352
State History	State 1	State 2	State 3
(1, 2, 2, 1)	8	7	2
(2, 1, 1, 1)	8	2	3
p-value	0.326663
State History	State 1	State 2	State 3
(1, 2, 2, 1)	8	7	2
(2, 1, 3, 1)	3	3	1
p-value	1
State History	State 1	State 2	State 3
(1, 2, 2, 1)	8	7	2
(2, 2, 1, 1)	3	2	1
p-value	1
State History	State 1	State 2	State 3
(1, 2, 2, 1)	8	7	2
(2, 3, 1, 1)	4	1	2
p-value	0.437325
State History	State 1	State 2	State 3
(1, 2, 2, 1)	8	7	2
(3, 1, 1, 1)	26	8	6
p-value	0.269485
State History	State 1	State 2	State 3
(1, 2, 2, 1)	8	7	2
(3, 1, 2, 1)	9	1	3
p-value	0.143052
State History	State 1	State 2	State 3
(1, 2, 2, 1)	8	7	2
(3, 3, 2, 1)	23	7	2
p-value	0.232758
State History	State 1	State 2	State 3
(1, 3, 1, 1)	26	7	8
(1, 3, 3, 1)	13	2	1
p-value	0.458197
State History	State 1	State 2	State 3
(1, 3, 1, 1)	26	7	8
(2, 1, 1, 1)	8	2	3
p-value	1
State History	State 1	State 2	State 3
(1, 3, 1, 1)	26	7	8
(2, 1, 3, 1)	3	3	1
p-value	0.274451
State History	State 1	State 2	State 3
(1, 3, 1, 1)	26	7	8
(2, 2, 1, 1)	3	2	1
p-value	0.820832
State History	State 1	State 2	State 3
(1, 3, 1, 1)	26	7	8
(2, 3, 1, 1)	4	1	2
p-value	0.845163
State History	State 1	State 2	State 3
(1, 3, 1, 1)	26	7	8
(3, 1, 1, 1)	26	8	6
p-value	0.898777
State History	State 1	State 2	State 3
(1, 3, 1, 1)	26	7	8
(3, 1, 2, 1)	9	1	3
p-value	0.803758
State History	State 1	State 2	State 3
(1, 3, 1, 1)	26	7	8
(3, 3, 2, 1)	23	7	2
p-value	0.306397
State History	State 1	State 2	State 3
(1, 3, 3, 1)	13	2	1
(2, 1, 1, 1)	8	2	3
p-value	0.511444
State History	State 1	State 2	State 3
(1, 3, 3, 1)	13	2	1
(2, 1, 3, 1)	3	3	1
p-value	0.145625
State History	State 1	State 2	State 3
(1, 3, 3, 1)	13	2	1
(2, 2, 1, 1)	3	2	1
p-value	0.199925
State History	State 1	State 2	State 3
(1, 3, 3, 1)	13	2	1
(2, 3, 1, 1)	4	1	2
p-value	0.46994
State History	State 1	State 2	State 3
(1, 3, 3, 1)	13	2	1
(3, 1, 1, 1)	26	8	6
p-value	0.536171
State History	State 1	State 2	State 3
(1, 3, 3, 1)	13	2	1
(3, 1, 2, 1)	9	1	3
p-value	0.457471
State History	State 1	State 2	State 3
(1, 3, 3, 1)	13	2	1
(3, 3, 2, 1)	23	7	2
p-value	0.860114
State History	State 1	State 2	State 3
(2, 1, 1, 1)	8	2	3
(2, 1, 3, 1)	3	3	1
p-value	0.455108
State History	State 1	State 2	State 3
(2, 1, 1, 1)	8	2	3
(2, 2, 1, 1)	3	2	1
p-value	0.805396
State History	State 1	State 2	State 3
(2, 1, 1, 1)	8	2	3
(2, 3, 1, 1)	4	1	2
p-value	1
State History	State 1	State 2	State 3
(2, 1, 1, 1)	8	2	3
(3, 1, 1, 1)	26	8	6
p-value	0.805791
State History	State 1	State 2	State 3
(2, 1, 1, 1)	8	2	3
(3, 1, 2, 1)	9	1	3
p-value	1
State History	State 1	State 2	State 3
(2, 1, 1, 1)	8	2	3
(3, 3, 2, 1)	23	7	2
p-value	0.271382
State History	State 1	State 2	State 3
(2, 1, 3, 1)	3	3	1
(2, 2, 1, 1)	3	2	1
p-value	1
State History	State 1	State 2	State 3
(2, 1, 3, 1)	3	3	1
(2, 3, 1, 1)	4	1	2
p-value	0.632867
State History	State 1	State 2	State 3
(2, 1, 3, 1)	3	3	1
(3, 1, 1, 1)	26	8	6
p-value	0.435035
State History	State 1	State 2	State 3
(2, 1, 3, 1)	3	3	1
(3, 1, 2, 1)	9	1	3
p-value	0.209907
State History	State 1	State 2	State 3
(2, 1, 3, 1)	3	3	1
(3, 3, 2, 1)	23	7	2
p-value	0.281705
State History	State 1	State 2	State 3
(2, 2, 1, 1)	3	2	1
(2, 3, 1, 1)	4	1	2
p-value	1
State History	State 1	State 2	State 3
(2, 2, 1, 1)	3	2	1
(3, 1, 1, 1)	26	8	6
p-value	0.695722
State History	State 1	State 2	State 3
(2, 2, 1, 1)	3	2	1
(3, 1, 2, 1)	9	1	3
p-value	0.40889
State History	State 1	State 2	State 3
(2, 2, 1, 1)	3	2	1
(3, 3, 2, 1)	23	7	2
p-value	0.444387
State History	State 1	State 2	State 3
(2, 3, 1, 1)	4	1	2
(3, 1, 1, 1)	26	8	6
p-value	0.711359
State History	State 1	State 2	State 3
(2, 3, 1, 1)	4	1	2
(3, 1, 2, 1)	9	1	3
p-value	1
State History	State 1	State 2	State 3
(2, 3, 1, 1)	4	1	2
(3, 3, 2, 1)	23	7	2
p-value	0.204707
State History	State 1	State 2	State 3
(3, 1, 1, 1)	26	8	6
(3, 1, 2, 1)	9	1	3
p-value	0.580682
State History	State 1	State 2	State 3
(3, 1, 1, 1)	26	8	6
(3, 3, 2, 1)	23	7	2
p-value	0.544516
State History	State 1	State 2	State 3
(3, 1, 2, 1)	9	1	3
(3, 3, 2, 1)	23	7	2
p-value	0.217063
State History	State 1	State 2	State 3
(1, 1, 1, 2)	100	35	27
(1, 1, 2, 2)	21	7	10
p-value	0.421247
State History	State 1	State 2	State 3
(1, 1, 1, 2)	100	35	27
(1, 1, 3, 2)	19	8	2
p-value	0.417688
State History	State 1	State 2	State 3
(1, 1, 1, 2)	100	35	27
(1, 2, 1, 2)	11	3	5
p-value	0.579467
State History	State 1	State 2	State 3
(1, 1, 1, 2)	100	35	27
(1, 2, 3, 2)	4	21	1
p-value	2.58e-08
State History	State 1	State 2	State 3
(1, 1, 1, 2)	100	35	27
(1, 3, 1, 2)	3	4	1
p-value	0.154861
State History	State 1	State 2	State 3
(1, 1, 1, 2)	100	35	27
(1, 3, 3, 2)	9	3	1
p-value	0.84035
State History	State 1	State 2	State 3
(1, 1, 1, 2)	100	35	27
(2, 2, 2, 2)	13	28	3
p-value	1.47e-06
State History	State 1	State 2	State 3
(1, 1, 1, 2)	100	35	27
(3, 1, 1, 2)	10	9	1
p-value	0.0572662
State History	State 1	State 2	State 3
(1, 1, 1, 2)	100	35	27
(3, 1, 3, 2)	4	1	1
p-value	1
State History	State 1	State 2	State 3
(1, 1, 2, 2)	21	7	10
(1, 1, 3, 2)	19	8	2
p-value	0.11702
State History	State 1	State 2	State 3
(1, 1, 2, 2)	21	7	10
(1, 2, 1, 2)	11	3	5
p-value	1
State History	State 1	State 2	State 3
(1, 1, 2, 2)	21	7	10
(1, 2, 3, 2)	4	21	1
p-value	3.04e-06
State History	State 1	State 2	State 3
(1, 1, 2, 2)	21	7	10
(1, 3, 1, 2)	3	4	1
p-value	0.243149
State History	State 1	State 2	State 3
(1, 1, 2, 2)	21	7	10
(1, 3, 3, 2)	9	3	1
p-value	0.373114
State History	State 1	State 2	State 3
(1, 1, 2, 2)	21	7	10
(2, 2, 2, 2)	13	28	3
p-value	9.56e-05
State History	State 1	State 2	State 3
(1, 1, 2, 2)	21	7	10
(3, 1, 1, 2)	10	9	1
p-value	0.0358228
State History	State 1	State 2	State 3
(1, 1, 2, 2)	21	7	10
(3, 1, 3, 2)	4	1	1
p-value	1
State History	State 1	State 2	State 3
(1, 1, 3, 2)	19	8	2
(1, 2, 1, 2)	11	3	5
p-value	0.173425
State History	State 1	State 2	State 3
(1, 1, 3, 2)	19	8	2
(1, 2, 3, 2)	4	21	1
p-value	8.75e-05
State History	State 1	State 2	State 3
(1, 1, 3, 2)	19	8	2
(1, 3, 1, 2)	3	4	1
p-value	0.298929
State History	State 1	State 2	State 3
(1, 1, 3, 2)	19	8	2
(1, 3, 3, 2)	9	3	1
p-value	1
State History	State 1	State 2	State 3
(1, 1, 3, 2)	19	8	2
(2, 2, 2, 2)	13	28	3
p-value	0.00520474
State History	State 1	State 2	State 3
(1, 1, 3, 2)	19	8	2
(3, 1, 1, 2)	10	9	1
p-value	0.575069
State History	State 1	State 2	State 3
(1, 1, 3, 2)	19	8	2
(3, 1, 3, 2)	4	1	1
p-value	0.61703
State History	State 1	State 2	State 3
(1, 2, 1, 2)	11	3	5
(1, 2, 3, 2)	4	21	1
p-value	3.92e-05
State History	State 1	State 2	State 3
(1, 2, 1, 2)	11	3	5
(1, 3, 1, 2)	3	4	1
p-value	0.2801
State History	State 1	State 2	State 3
(1, 2, 1, 2)	11	3	5
(1, 3, 3, 2)	9	3	1
p-value	0.584364
State History	State 1	State 2	State 3
(1, 2, 1, 2)	11	3	5
(2, 2, 2, 2)	13	28	3
p-value	0.00105014
State History	State 1	State 2	State 3
(1, 2, 1, 2)	11	3	5
(3, 1, 1, 2)	10	9	1
p-value	0.0626203
State History	State 1	State 2	State 3
(1, 2, 1, 2)	11	3	5
(3, 1, 3, 2)	4	1	1
p-value	1
State History	State 1	State 2	State 3
(1, 2, 3, 2)	4	21	1
(1, 3, 1, 2)	3	4	1
p-value	0.135426
State History	State 1	State 2	State 3
(1, 2, 3, 2)	4	21	1
(1, 3, 3, 2)	9	3	1
p-value	0.00141068
State History	State 1	State 2	State 3
(1, 2, 3, 2)	4	21	1
(2, 2, 2, 2)	13	28	3
p-value	0.429681
State History	State 1	State 2	State 3
(1, 2, 3, 2)	4	21	1
(3, 1, 1, 2)	10	9	1
p-value	0.021816
State History	State 1	State 2	State 3
(1, 2, 3, 2)	4	21	1
(3, 1, 3, 2)	4	1	1
p-value	0.00634965
State History	State 1	State 2	State 3
(1, 3, 1, 2)	3	4	1
(1, 3, 3, 2)	9	3	1
p-value	0.349536
State History	State 1	State 2	State 3
(1, 3, 1, 2)	3	4	1
(2, 2, 2, 2)	13	28	3
p-value	0.577199
State History	State 1	State 2	State 3
(1, 3, 1, 2)	3	4	1
(3, 1, 1, 2)	10	9	1
p-value	0.835519
State History	State 1	State 2	State 3
(1, 3, 1, 2)	3	4	1
(3, 1, 3, 2)	4	1	1
p-value	0.62704
State History	State 1	State 2	State 3
(1, 3, 3, 2)	9	3	1
(2, 2, 2, 2)	13	28	3
p-value	0.023982
State History	State 1	State 2	State 3
(1, 3, 3, 2)	9	3	1
(3, 1, 1, 2)	10	9	1
p-value	0.377271
State History	State 1	State 2	State 3
(1, 3, 3, 2)	9	3	1
(3, 1, 3, 2)	4	1	1
p-value	1
State History	State 1	State 2	State 3
(2, 2, 2, 2)	13	28	3
(3, 1, 1, 2)	10	9	1
p-value	0.249582
State History	State 1	State 2	State 3
(2, 2, 2, 2)	13	28	3
(3, 1, 3, 2)	4	1	1
p-value	0.0522017
State History	State 1	State 2	State 3
(3, 1, 1, 2)	10	9	1
(3, 1, 3, 2)	4	1	1
p-value	0.37747
State History	State 1	State 2	State 3
(1, 1, 1, 3)	69	12	15
(1, 1, 2, 3)	13	3	1
p-value	0.526009
State History	State 1	State 2	State 3
(1, 1, 1, 3)	69	12	15
(1, 1, 3, 3)	16	5	8
p-value	0.240483
State History	State 1	State 2	State 3
(1, 1, 1, 3)	69	12	15
(1, 2, 2, 3)	1	2	4
p-value	0.00437261
State History	State 1	State 2	State 3
(1, 1, 1, 3)	69	12	15
(2, 1, 2, 3)	13	1	3
p-value	0.832473
State History	State 1	State 2	State 3
(1, 1, 1, 3)	69	12	15
(3, 1, 1, 3)	4	4	2
p-value	0.0296305
State History	State 1	State 2	State 3
(1, 1, 1, 3)	69	12	15
(3, 1, 3, 3)	3	1	1
p-value	0.446697
State History	State 1	State 2	State 3
(1, 1, 1, 3)	69	12	15
(3, 2, 1, 3)	1	2	1
p-value	0.0494756
State History	State 1	State 2	State 3
(1, 1, 1, 3)	69	12	15
(3, 3, 3, 3)	1	5	2
p-value	0.0008849
State History	State 1	State 2	State 3
(1, 1, 2, 3)	13	3	1
(1, 1, 3, 3)	16	5	8
p-value	0.191866
State History	State 1	State 2	State 3
(1, 1, 2, 3)	13	3	1
(1, 2, 2, 3)	1	2	4
p-value	0.0053221
State History	State 1	State 2	State 3
(1, 1, 2, 3)	13	3	1
(2, 1, 2, 3)	13	1	3
p-value	0.442253
State History	State 1	State 2	State 3
(1, 1, 2, 3)	13	3	1
(3, 1, 1, 3)	4	4	2
p-value	0.15281
State History	State 1	State 2	State 3
(1, 1, 2, 3)	13	3	1
(3, 1, 3, 3)	3	1	1
p-value	0.723551
State History	State 1	State 2	State 3
(1, 1, 2, 3)	13	3	1
(3, 2, 1, 3)	1	2	1
p-value	0.102924
State History	State 1	State 2	State 3
(1, 1, 2, 3)	13	3	1
(3, 3, 3, 3)	1	5	2
p-value	0.00627511
State History	State 1	State 2	State 3
(1, 1, 3, 3)	16	5	8
(1, 2, 2, 3)	1	2	4
p-value	0.140274
State History	State 1	State 2	State 3
(1, 1, 3, 3)	16	5	8
(2, 1, 2, 3)	13	1	3
p-value	0.402481
State History	State 1	State 2	State 3
(1, 1, 3, 3)	16	5	8
(3, 1, 1, 3)	4	4	2
p-value	0.312832
State History	State 1	State 2	State 3
(1, 1, 3, 3)	16	5	8
(3, 1, 3, 3)	3	1	1
p-value	1
State History	State 1	State 2	State 3
(1, 1, 3, 3)	16	5	8
(3, 2, 1, 3)	1	2	1
p-value	0.300391
State History	State 1	State 2	State 3
(1, 1, 3, 3)	16	5	8
(3, 3, 3, 3)	1	5	2
p-value	0.0261904
State History	State 1	State 2	State 3
(1, 2, 2, 3)	1	2	4
(2, 1, 2, 3)	13	1	3
p-value	0.0117335
State History	State 1	State 2	State 3
(1, 2, 2, 3)	1	2	4
(3, 1, 1, 3)	4	4	2
p-value	0.349548
State History	State 1	State 2	State 3
(1, 2, 2, 3)	1	2	4
(3, 1, 3, 3)	3	1	1
p-value	0.356061
State History	State 1	State 2	State 3
(1, 2, 2, 3)	1	2	4
(3, 2, 1, 3)	1	2	1
p-value	0.757576
State History	State 1	State 2	State 3
(1, 2, 2, 3)	1	2	4
(3, 3, 3, 3)	1	5	2
p-value	0.51049
State History	State 1	State 2	State 3
(2, 1, 2, 3)	13	1	3
(3, 1, 1, 3)	4	4	2
p-value	0.0598931
State History	State 1	State 2	State 3
(2, 1, 2, 3)	13	1	3
(3, 1, 3, 3)	3	1	1
p-value	0.723551
State History	State 1	State 2	State 3
(2, 1, 2, 3)	13	1	3
(3, 2, 1, 3)	1	2	1
p-value	0.045614
State History	State 1	State 2	State 3
(2, 1, 2, 3)	13	1	3
(3, 3, 3, 3)	1	5	2
p-value	0.00211358
State History	State 1	State 2	State 3
(3, 1, 1, 3)	4	4	2
(3, 1, 3, 3)	3	1	1
p-value	0.79021
State History	State 1	State 2	State 3
(3, 1, 1, 3)	4	4	2
(3, 2, 1, 3)	1	2	1
p-value	1
State History	State 1	State 2	State 3
(3, 1, 1, 3)	4	4	2
(3, 3, 3, 3)	1	5	2
p-value	0.481695
State History	State 1	State 2	State 3
(3, 1, 3, 3)	3	1	1
(3, 2, 1, 3)	1	2	1
p-value	0.714286
State History	State 1	State 2	State 3
(3, 1, 3, 3)	3	1	1
(3, 3, 3, 3)	1	5	2
p-value	0.286713
State History	State 1	State 2	State 3
(3, 2, 1, 3)	1	2	1
(3, 3, 3, 3)	1	5	2
p-value	1
