## Supplemental Table 2 for "Lineages of embryonic stem cells show non-Markovian state transitions"

### Sheet: Motif analysis
	State History	Conditional Probability	Total Probability	Number of Lineages
0	(1, 1, 1, 1)	[0.799609375, 0.8519785051294577, 0.900802752293578, 0.9153405474220242]	0.561719	1438			Key
1	(1, 1, 1, 2)	[0.799609375, 0.8519785051294577, 0.900802752293578, 0.08465945257797582]	0.0519531	133			1: Non-motile state
2	(1, 1, 2, 1)	[0.799609375, 0.8519785051294577, 0.09919724770642202, 0.3699421965317919]	0.025	64			2: Motile state
3	(1, 1, 2, 2)	[0.799609375, 0.8519785051294577, 0.09919724770642202, 0.630057803468208]	0.0425781	109
4	(1, 2, 1, 1)	[0.799609375, 0.14802149487054225, 0.39933993399339934, 0.5785123966942148]	0.0273438	70
5	(1, 2, 1, 2)	[0.799609375, 0.14802149487054225, 0.39933993399339934, 0.4214876033057851]	0.0199219	51
6	(1, 2, 2, 1)	[0.799609375, 0.14802149487054225, 0.6006600660066007, 0.6483516483516484]	0.0460938	118
7	(1, 2, 2, 2)	[0.799609375, 0.14802149487054225, 0.6006600660066007, 0.3516483516483517]	0.025	64
8	(2, 1, 1, 1)	[0.200390625, 0.5906432748538012, 0.7821782178217822, 0.810126582278481]	0.075	192
9	(2, 1, 1, 2)	[0.200390625, 0.5906432748538012, 0.7821782178217822, 0.189873417721519]	0.0175781	45
10	(2, 1, 2, 1)	[0.200390625, 0.5906432748538012, 0.21782178217821782, 0.5303030303030303]	0.0136719	35
11	(2, 1, 2, 2)	[0.200390625, 0.5906432748538012, 0.21782178217821782, 0.4696969696969697]	0.0121094	31
12	(2, 2, 1, 1)	[0.200390625, 0.4093567251461988, 0.5619047619047619, 0.635593220338983]	0.0292969	75
13	(2, 2, 1, 2)	[0.200390625, 0.4093567251461988, 0.5619047619047619, 0.3644067796610169]	0.0167969	43
14	(2, 2, 2, 1)	[0.200390625, 0.4093567251461988, 0.4380952380952381, 0.5978260869565217]	0.0214844	55
15	(2, 2, 2, 2)	[0.200390625, 0.4093567251461988, 0.4380952380952381, 0.40217391304347827]	0.0144531	37

### Sheet: Fisher exact test
State History	State 1	State 2		Bonferroni corrected alpha-value	0.00416667
(1, 1, 1)	1438	133
(1, 2, 1)	70	51		Number of comparison	12
p-value	8.44568e-21
State History	State 1	State 2
(1, 1, 1)	1438	133
(2, 1, 1)	192	45
p-value	3.281e-06
State History	State 1	State 2
(1, 1, 1)	1438	133
(2, 2, 1)	75	43
p-value	2.12858e-15
State History	State 1	State 2
(1, 2, 1)	70	51
(2, 1, 1)	192	45
p-value	4.80445e-06
State History	State 1	State 2
(1, 2, 1)	70	51
(2, 2, 1)	75	43
p-value	0.42707
State History	State 1	State 2
(2, 1, 1)	192	45
(2, 2, 1)	75	43
p-value	0.000628407
State History	State 1	State 2
(1, 1, 2)	64	109
(1, 2, 2)	118	64
p-value	1.73162e-07
State History	State 1	State 2
(1, 1, 2)	64	109
(2, 1, 2)	35	31
p-value	0.0280352
State History	State 1	State 2
(1, 1, 2)	64	109
(2, 2, 2)	55	37
p-value	0.000456584
State History	State 1	State 2
(1, 2, 2)	118	64
(2, 1, 2)	35	31
p-value	0.104686
State History	State 1	State 2
(1, 2, 2)	118	64
(2, 2, 2)	55	37
p-value	0.428722
State History	State 1	State 2
(2, 1, 2)	35	31
(2, 2, 2)	55	37
p-value	0.419337
