## Supplemental Table 3 for "Lineages of embryonic stem cells show non-Markovian state transitions"

### Sheet: Sheet1
File: 190812Gar.fastq
Categories	Number
Total number of Reads	374225752
Total number of Reads that passed the quality metrics	221544591
Total number of Reads with bad barcoding region	68461911
Total number of Reads with bad constant regions	82732636
Total number of Reads with bad sample index	1486614
File: 191003Gar.fastq
Categories	Number
Total number of Reads	14665372
Total number of Reads that passed the quality metrics	11396578
Total number of Reads with bad barcoding region	333848
Total number of Reads with bad constant regions	2910948
Total number of Reads with bad sample index	23998
File: 200623Gar.fastq
Categories	Number
Total number of Reads	340613796
Total number of Reads that passed the quality metrics	198785419
Total number of Reads with bad barcoding region	32014785
Total number of Reads with bad constant regions	109026377
Total number of Reads with bad sample index	787215
File: 200707Gar.fastq
Categories	Number
Total number of Reads	192061270
Total number of Reads that passed the quality metrics	115409800
Total number of Reads with bad barcoding region	6068656
Total number of Reads with bad constant regions	69975250
Total number of Reads with bad sample index	607564
