## Supplemental Table 4 for "Lineages of embryonic stem cells show non-Markovian state transitions"

### Sheet: Sheet1
This supplemental table provides information about the sample index and its associated sample.									Sample Index	Reverse Primer Sequence
									1	CAAGCAGAAGACGGCATACGAGATACGATCGTGAGTGACTGGAGTTCAGACGTGTGCTCTTCCGATCTCTAGCACTAGCATAGAGTGCGTAGCT
File: 190812Gar.fastq and 191003Gar.fastq									2	CAAGCAGAAGACGGCATACGAGATCTAGATCGTGGTGACTGGAGTTCAGACGTGTGCTCTTCCGATCTCTAGCACTAGCATAGAGTGCGTAGCT
Sample		Sample Index							3	CAAGCAGAAGACGGCATACGAGATGACTCGATCAGTGACTGGAGTTCAGACGTGTGCTCTTCCGATCTCTAGCACTAGCATAGAGTGCGTAGCT
Day 0	State 1	2							4	CAAGCAGAAGACGGCATACGAGATTGACTAGCTCGTGACTGGAGTTCAGACGTGTGCTCTTCCGATCTCTAGCACTAGCATAGAGTGCGTAGCT
	State 2	3							5	CAAGCAGAAGACGGCATACGAGATATGCTCAGCAGTGACTGGAGTTCAGACGTGTGCTCTTCCGATCTCTAGCACTAGCATAGAGTGCGTAGCT
	State 3	4							6	CAAGCAGAAGACGGCATACGAGATCGATCTGCATGTGACTGGAGTTCAGACGTGTGCTCTTCCGATCTCTAGCACTAGCATAGAGTGCGTAGCT
Day 6	State 1	6							7	CAAGCAGAAGACGGCATACGAGATGATAGCTGACGTGACTGGAGTTCAGACGTGTGCTCTTCCGATCTCTAGCACTAGCATAGAGTGCGTAGCT
	State 2	7							8	CAAGCAGAAGACGGCATACGAGATTCAGCTACGTGTGACTGGAGTTCAGACGTGTGCTCTTCCGATCTCTAGCACTAGCATAGAGTGCGTAGCT
	State 3	8							9	CAAGCAGAAGACGGCATACGAGATAGTACGCATGGTGACTGGAGTTCAGACGTGTGCTCTTCCGATCTCTAGCACTAGCATAGAGTGCGTAGCT
Day 12	State 1	22							10	CAAGCAGAAGACGGCATACGAGATCACGTCGATAGTGACTGGAGTTCAGACGTGTGCTCTTCCGATCTCTAGCACTAGCATAGAGTGCGTAGCT
	State 2	23							11	CAAGCAGAAGACGGCATACGAGATGTATCACGACGTGACTGGAGTTCAGACGTGTGCTCTTCCGATCTCTAGCACTAGCATAGAGTGCGTAGCT
	State 3	24							12	CAAGCAGAAGACGGCATACGAGATTCGCAGTACTGTGACTGGAGTTCAGACGTGTGCTCTTCCGATCTCTAGCACTAGCATAGAGTGCGTAGCT
Day 18	State 1	34							13	CAAGCAGAAGACGGCATACGAGATAGCGTCTGATGTGACTGGAGTTCAGACGTGTGCTCTTCCGATCTCTAGCACTAGCATAGAGTGCGTAGCT
	State 2	35							14	CAAGCAGAAGACGGCATACGAGATCAGCATGTCTGTGACTGGAGTTCAGACGTGTGCTCTTCCGATCTCTAGCACTAGCATAGAGTGCGTAGCT
	State 3	36							15	CAAGCAGAAGACGGCATACGAGATGTACTCATCGGTGACTGGAGTTCAGACGTGTGCTCTTCCGATCTCTAGCACTAGCATAGAGTGCGTAGCT
Day 24	State 1	38							16	CAAGCAGAAGACGGCATACGAGATTCTGCAGCTAGTGACTGGAGTTCAGACGTGTGCTCTTCCGATCTCTAGCACTAGCATAGAGTGCGTAGCT
	State 2	39							17	CAAGCAGAAGACGGCATACGAGATACTGTACTCGGTGACTGGAGTTCAGACGTGTGCTCTTCCGATCTCTAGCACTAGCATAGAGTGCGTAGCT
	State 3	40							18	CAAGCAGAAGACGGCATACGAGATCGACAGCTATGTGACTGGAGTTCAGACGTGTGCTCTTCCGATCTCTAGCACTAGCATAGAGTGCGTAGCT
									19	CAAGCAGAAGACGGCATACGAGATGTCATGCGTAGTGACTGGAGTTCAGACGTGTGCTCTTCCGATCTCTAGCACTAGCATAGAGTGCGTAGCT
File: 200623Gar.fastq									20	CAAGCAGAAGACGGCATACGAGATTAGTCGCATGGTGACTGGAGTTCAGACGTGTGCTCTTCCGATCTCTAGCACTAGCATAGAGTGCGTAGCT
Sample		Sample Index							21	CAAGCAGAAGACGGCATACGAGATATCGATGACGGTGACTGGAGTTCAGACGTGTGCTCTTCCGATCTCTAGCACTAGCATAGAGTGCGTAGCT
Day 0 (WT1)	State 1	2							22	CAAGCAGAAGACGGCATACGAGATCGATAGTCGTGTGACTGGAGTTCAGACGTGTGCTCTTCCGATCTCTAGCACTAGCATAGAGTGCGTAGCT
	State 2	3							23	CAAGCAGAAGACGGCATACGAGATGAGCTGTATCGTGACTGGAGTTCAGACGTGTGCTCTTCCGATCTCTAGCACTAGCATAGAGTGCGTAGCT
	State 3	4							24	CAAGCAGAAGACGGCATACGAGATTCTGATCGCAGTGACTGGAGTTCAGACGTGTGCTCTTCCGATCTCTAGCACTAGCATAGAGTGCGTAGCT
Day 0 (WT2)	State 1	6							25	CAAGCAGAAGACGGCATACGAGATAGCATCGTCTGTGACTGGAGTTCAGACGTGTGCTCTTCCGATCTCTAGCACTAGCATAGAGTGCGTAGCT
	State 2	7							26	CAAGCAGAAGACGGCATACGAGATCTACGTCTAGGTGACTGGAGTTCAGACGTGTGCTCTTCCGATCTCTAGCACTAGCATAGAGTGCGTAGCT
	State 3	8							27	CAAGCAGAAGACGGCATACGAGATGCTAGATGCTGTGACTGGAGTTCAGACGTGTGCTCTTCCGATCTCTAGCACTAGCATAGAGTGCGTAGCT
Day 6 (WT1)	State 1	18							28	CAAGCAGAAGACGGCATACGAGATTCGAGTGCATGTGACTGGAGTTCAGACGTGTGCTCTTCCGATCTCTAGCACTAGCATAGAGTGCGTAGCT
	State 2	19							29	CAAGCAGAAGACGGCATACGAGATACGCTGACATGTGACTGGAGTTCAGACGTGTGCTCTTCCGATCTCTAGCACTAGCATAGAGTGCGTAGCT
	State 3	20							30	CAAGCAGAAGACGGCATACGAGATCATACAGTGCGTGACTGGAGTTCAGACGTGTGCTCTTCCGATCTCTAGCACTAGCATAGAGTGCGTAGCT
Day 6 (WT2)	State 1	22							31	CAAGCAGAAGACGGCATACGAGATGAGCACTAGTGTGACTGGAGTTCAGACGTGTGCTCTTCCGATCTCTAGCACTAGCATAGAGTGCGTAGCT
	State 2	23							32	CAAGCAGAAGACGGCATACGAGATTGCATGTAGCGTGACTGGAGTTCAGACGTGTGCTCTTCCGATCTCTAGCACTAGCATAGAGTGCGTAGCT
	State 3	24							33	CAAGCAGAAGACGGCATACGAGATAGTGATCGACGTGACTGGAGTTCAGACGTGTGCTCTTCCGATCTCTAGCACTAGCATAGAGTGCGTAGCT
Day 24 (WT1)	State 1	34							34	CAAGCAGAAGACGGCATACGAGATCTGACATGCAGTGACTGGAGTTCAGACGTGTGCTCTTCCGATCTCTAGCACTAGCATAGAGTGCGTAGCT
	State 2	35							35	CAAGCAGAAGACGGCATACGAGATGTAGCAGATCGTGACTGGAGTTCAGACGTGTGCTCTTCCGATCTCTAGCACTAGCATAGAGTGCGTAGCT
	State 3	36							36	CAAGCAGAAGACGGCATACGAGATTCACTATGCGGTGACTGGAGTTCAGACGTGTGCTCTTCCGATCTCTAGCACTAGCATAGAGTGCGTAGCT
Day 12 (WT1)	State 1	42							37	CAAGCAGAAGACGGCATACGAGATACTCGATACGGTGACTGGAGTTCAGACGTGTGCTCTTCCGATCTCTAGCACTAGCATAGAGTGCGTAGCT
	State 2	43							38	CAAGCAGAAGACGGCATACGAGATCGCATGATCAGTGACTGGAGTTCAGACGTGTGCTCTTCCGATCTCTAGCACTAGCATAGAGTGCGTAGCT
	State 3	44							39	CAAGCAGAAGACGGCATACGAGATGCAGATCACTGTGACTGGAGTTCAGACGTGTGCTCTTCCGATCTCTAGCACTAGCATAGAGTGCGTAGCT
Day 12 (WT2)	State 1	46							40	CAAGCAGAAGACGGCATACGAGATTCGACTAGTGGTGACTGGAGTTCAGACGTGTGCTCTTCCGATCTCTAGCACTAGCATAGAGTGCGTAGCT
	State 2	47							41	CAAGCAGAAGACGGCATACGAGATATCAGCGATGGTGACTGGAGTTCAGACGTGTGCTCTTCCGATCTCTAGCACTAGCATAGAGTGCGTAGCT
	State 3	48							42	CAAGCAGAAGACGGCATACGAGATCTGTATGAGCGTGACTGGAGTTCAGACGTGTGCTCTTCCGATCTCTAGCACTAGCATAGAGTGCGTAGCT
									43	CAAGCAGAAGACGGCATACGAGATGTGACTGTCAGTGACTGGAGTTCAGACGTGTGCTCTTCCGATCTCTAGCACTAGCATAGAGTGCGTAGCT
File: 200707Gar.fastq									44	CAAGCAGAAGACGGCATACGAGATTACGCTGCATGTGACTGGAGTTCAGACGTGTGCTCTTCCGATCTCTAGCACTAGCATAGAGTGCGTAGCT
Sample		Sample Index							45	CAAGCAGAAGACGGCATACGAGATAGCTGATGCAGTGACTGGAGTTCAGACGTGTGCTCTTCCGATCTCTAGCACTAGCATAGAGTGCGTAGCT
Day 18 (WT1)	State 1	10							46	CAAGCAGAAGACGGCATACGAGATCTATGCACTGGTGACTGGAGTTCAGACGTGTGCTCTTCCGATCTCTAGCACTAGCATAGAGTGCGTAGCT
	State 2	11							47	CAAGCAGAAGACGGCATACGAGATGCTCATGTCAGTGACTGGAGTTCAGACGTGTGCTCTTCCGATCTCTAGCACTAGCATAGAGTGCGTAGCT
	State 3	12							48	CAAGCAGAAGACGGCATACGAGATTAGCGATCTGGTGACTGGAGTTCAGACGTGTGCTCTTCCGATCTCTAGCACTAGCATAGAGTGCGTAGCT
Day 18 (WT2)	State 1	14							46	CAAGCAGAAGACGGCATACGAGATCTATGCACTGGTGACTGGAGTTCAGACGTGTGCTCTTCCGATCTCTAGCACTAGCATAGAGTGCGTAGCT
	State 2	15							47	CAAGCAGAAGACGGCATACGAGATGCTCATGTCAGTGACTGGAGTTCAGACGTGTGCTCTTCCGATCTCTAGCACTAGCATAGAGTGCGTAGCT
	State 3	16							48	CAAGCAGAAGACGGCATACGAGATTAGCGATCTGGTGACTGGAGTTCAGACGTGTGCTCTTCCGATCTCTAGCACTAGCATAGAGTGCGTAGCT
Day 24 (WT1)	State 1	26
	State 2	27							Forward Primer	AATGATACGGCGACCACCGAGATCTACACACTGACTGCAGTCTGAGTCTGACAG
	State 3	28
Day 24 (WT2)	State 1	30
	State 2	31
	State 3	32
